# The RpfB switch is a novel B_12_-sensing riboswitch regulating (non-replicating) persistence in *Mycobacterium tuberculosis*

**DOI:** 10.1101/2024.07.19.603033

**Authors:** Terry Kipkorir, Peter Polgar, Alexandre D’Halluin, Brindha Gap-Gaupool, Vadim A. Makarov, Galina V. Mukamolova, Kristine B. Arnvig

## Abstract

Riboswitches are metabolite-sensing RNA elements that control a wide range of genes in bacteria. Most riboswitches identified to date are broadly conserved and control genes that are directly involved in the transport or biosynthesis of their cognate ligands. However, a minority of switches are restricted to a few species and in addition may bind less obvious ligands. One such switch controls the expression of the *Mycobacterium tuberculosis rpfB* operon, which is critical for resuscitation of dormant bacteria, ribosome maturation and reactivation of latent tuberculosis infection. The switch is restricted to pathogenic mycobacteria and until now, its ligand was unknown. However, in the current study, we identify the ligand as cobalamin or vitamin B_12_. Using in-line probing, we show that vitamin B_12_ binds directly to the riboswitch RNA, and we predict a structure based on the cleavage pattern. Moreover, we show that B_12_ suppresses the expression of an *rpfB-lacZ* reporter fusion and crucially, that B_12_ suppresses resuscitation of *M. tuberculosis* from a state of non-replicating persistence. These findings demonstrate a pivotal role of crosstalk between a host-derived metabolite and a pathogen riboswitch in controlling *M. tuberculosis* persistence with potential for improved interventions.
