## Supplementary table 1 for "The RpfB switch is a novel B_12_-sensing riboswitch regulating (non-replicating) persistence in *Mycobacterium tuberculosis*"

### Sheet: Sheet1
	rowname	baseMean	log2FoldChange	lfcSE	pvalue	padj	prod
226	MSMEG_1770	29.2413	7.7862	2.65733	2.56825e-07	5.99768e-06	conserved hypothetical protein (CsbD-stress protein)
299	MSMEG_6869	21.1904	7.12449	2.65495	3.90547e-06	6.29691e-05	regulatory protein (H-NS like)
323	MSMEG_5387	18.8739	6.85043	2.67437	1.18253e-05	0.000165302	conserved hypothetical protein (sulfite exporter)
326	MSMEG_0561	18.5068	6.80187	2.67982	1.43296e-05	0.000196573	putative TetR family protein receptor protein
328	MSMEG_2145	18.487	6.79953	2.67998	1.44495e-05	0.000197297	conserved domain protein
336	MSMEG_2240	17.9859	6.729	2.68976	1.91331e-05	0.000251336	cytochrome P450
340	MSMEG_0103	17.8519	6.70649	2.69478	2.1173e-05	0.000273252	major facilitator family protein transporter
354	MSMEG_2811	16.7065	6.52563	2.72475	4.18866e-05	0.000497985	hydride transferase 1
358	MSMEG_0583	16.4233	6.47433	2.73408	5.01777e-05	0.000581291	probable membrane protein (oxired?)
359	MSMEG_1951	16.1903	6.43933	2.73732	5.55128e-05	0.000634947	conserved domain protein
372	MSMEG_1787	15.4666	6.26074	2.79748	0.000111889	0.001122	RsbW protein
374	MSMEG_1906	15.0693	6.22245	2.78237	0.000112047	0.001122	toluate 1%2C2-dioxygenase electron transfer component
376	MSMEG_4098	15.0495	6.21983	2.78228	0.000112586	0.001122	ABC transporter ATP-binding protein
379	MSMEG_2077	14.9702	6.20382	2.78609	0.00011828	0.00116988	acyl-CoA dehydrogenase%2C C- domain protein
382	MSMEG_5944	15.0052	6.18897	2.80141	0.000130655	0.00127568	glucose-methanol-choline oxidoreductase
387	MSMEG_1950	14.7173	6.14094	2.80533	0.000145309	0.00137042	conserved hypothetical protein
388	MSMEG_6230	14.623	6.12706	2.80479	0.000148647	0.00139742	probable acyltransferase
390	MSMEG_6818	14.2955	6.04927	2.82561	0.000185912	0.00169364	dehydrogenase
392	MSMEG_4828	14.3107	6.03669	2.83752	0.000199049	0.00179663	alcohol dehydrogenase%2C zinc-binding
394	derI1	14.1813	6.01416	2.83842	0.000207233	0.0018591	derl1
396	MSMEG_6294	14.0625	5.99123	2.84236	0.000218523	0.0019485	caib/baif family protein
398	MSMEG_5352	14.0077	5.96825	2.85262	0.000235305	0.0020855	conserved hypothetical protein
404	MSMEG_0577	13.5765	5.84062	2.89881	0.000332746	0.00280546	major facilitator superfamily protein%2C putative
403	MSMEG_4392	13.4822	5.83153	2.89364	0.000331837	0.00280181	organophopsphate acid anhydrase
406	MSMEG_6320	13.5463	5.81601	2.91248	0.000358328	0.0029954	diol dehydrase gamma subunit
408	pqqE	13.1547	5.73657	2.92527	0.000414496	0.00338323	coenzyme PQQ biosynthesis protein E
409	MSMEG_2239	13.1	5.70611	2.9414	0.000449939	0.00362724	transcriptional regulator%2C TetR family protein
410	MSMEG_0124	13.1594	5.70582	2.94917	0.000458956	0.0036848	transcriptional regulator%2C GntR family protein
413	MSMEG_3761	12.8471	5.63579	2.96369	0.000519734	0.00405654	putative Clp protease subunit
416	MSMEG_4010	12.4999	5.51104	3.01638	0.00067412	0.0050602	glyoxalase family protein
419	MSMEG_1790	12.6094	5.50103	3.04061	0.000714631	0.0053101	conserved hypothetical protein
422	MSMEG_6299	12.113	5.36236	3.08472	0.00088967	0.00637723	glyoxylate reductase
425	MSMEG_0259	12.0337	5.32831	3.10244	0.000945463	0.00673614	enoyl-CoA hydratase/isomerase
428	MSMEG_4775	11.979	5.29534	3.12249	0.001004	0.00708457	enoyl-CoA hydratase/isomerase family protein
430	MSMEG_3826	12.078	5.29307	3.13992	0.00103066	0.00722075	hypothetical protein
429	MSMEG_6499	11.9195	5.28041	3.12656	0.0010241	0.00719194	conserved hypothetical protein
432	MSMEG_0488	11.8648	5.21406	3.17723	0.00116056	0.00798821	ABC transporter ATP-binding protein
436	MSMEG_1214	11.6667	5.16067	3.1953	0.00124157	0.00842749	oxidoreductase
4	MSMEG_4153	385.255	3.13368	0.289213	1.75863e-28	2.58739e-25	cytochrome P450
3	MSMEG_3341	610.81	3.07581	0.270789	4.66356e-31	9.14835e-28	Transposase IS116/IS110/IS902 family protein
266	rnpB	92200.4	2.92081	0.674636	8.32896e-07	1.56102e-05	rnpB
186	MSMEG_2646	592.657	2.89527	0.569503	1.90509e-08	5.80904e-07	mini-circle putative transposase for
214	MSMEG_4081	597.581	2.86857	0.607728	1.20681e-07	3.07449e-06	Transposase IS116/IS110/IS902 family protein
243	MSMEG_3984	982.878	2.82439	0.637902	4.73057e-07	9.94264e-06	Transposase IS116/IS110/IS902 family protein
1	MSMEG_5787	360.897	2.57691	0.196904	3.43343e-40	2.02057e-36	hypothetical protein
42	ffs	17391.3	2.52382	0.346722	2.39983e-14	3.36261e-12	ffs
77	MSMEG_1362	74.9994	2.4265	0.369112	4.69467e-12	3.58807e-10	conserved hypothetical protein
73	MSMEG_6326	13624.2	2.28194	0.341562	1.61548e-12	1.30234e-10	tRNA-Ser
5	MSMEG_6316	247.198	2.18915	0.210435	2.13192e-26	2.50926e-23	lipoprotein LpqH
40	MSMEG_0268	142.057	2.1696	0.295585	1.8299e-14	2.69223e-12	transcriptional regulator%2C GntR family protein
229	MSMEG_3947	42.9853	2.16129	0.465029	2.85977e-07	6.57412e-06	6-phosphofructokinase isozyme 2
146	MSMEG_0451	62.7802	2.14894	0.378342	1.21614e-09	4.77134e-08	oxidoreductase%2C FAD-linked
13	MSMEG_1497	357.887	2.14476	0.23051	1.09245e-21	4.94545e-19	acyl-CoA dehydrogenase family protein member 8
8	MSMEG_3314	581.517	1.99652	0.197919	5.15776e-25	3.79418e-22	transport protein
235	MSMEG_1921	47.7113	1.98784	0.434627	4.07634e-07	8.85212e-06	SEC-C motif domain protein
69	MSMEG_3985	101.248	1.97583	0.292266	1.22006e-12	1.04059e-10	integral membrane transport protein
176	MSMEG_3382	58.9008	1.97112	0.374445	1.26042e-08	4.05331e-07	transcriptional regulator%2C ArsR family protein
122	MSMEG_RS29810	88.7403	1.9704	0.329259	1.94347e-10	9.14985e-09	?
238	MSMEG_5282	53.9221	1.90856	0.417812	4.17924e-07	8.97622e-06	transcriptional regulator
212	MSMEG_2004	69.7305	1.87687	0.387948	1.06198e-07	2.76538e-06	arabinose-proton symporter
61	MSMEG_5073	146.37	1.83587	0.267805	6.50284e-13	6.26607e-11	O-methyltransferase%2C family protein 3
304	MSMEG_4370	45.6438	1.80063	0.447263	4.549e-06	7.16157e-05	regulatory protein
327	MSMEG_4096	40.7371	1.78586	0.477219	1.43895e-05	0.000196935	nitrilotriacetate monooxygenase component A (ssuD)
210	MSMEG_6753	64.419	1.78479	0.365946	9.44507e-08	2.48144e-06	oxidoreductase%2C short chain dehydrogenase/reductase family protein
7	MSMEG_1900	383.161	1.7679	0.17252	1.09273e-25	9.18675e-23	D-alanyl-D-alanine carboxypeptidase family protein
202	MSMEG_6372	64.186	1.74485	0.352337	6.78205e-08	1.85092e-06	membrane protein
18	MSMEG_0058	254.185	1.7182	0.202397	1.9815e-18	6.4784e-16	conserved hypothetical protein
19	MSMEG_5354	275.078	1.68695	0.19976	2.84797e-18	8.82122e-16	O-methyltransferase%2C family protein 2
320	MSMEG_3373	62.0357	1.67862	0.438199	9.57537e-06	0.000136774	major facilitator superfamily protein MFS_1
224	MSMEG_2195	63.4483	1.67431	0.350237	1.63269e-07	3.92178e-06	transcriptional regulator%2C TetR family protein
15	MSMEG_2399	763.224	1.66836	0.182197	4.80498e-21	1.88515e-18	uracil-DNA glycosylase
281	MSMEG_4725	10380.4	1.66743	0.389828	1.52717e-06	2.69892e-05	tRNA-His
180	MSMEG_2471	83.2476	1.63658	0.312002	1.48641e-08	4.67782e-07	pyruvate dehydrogenase alpha subunit
191	MSMEG_2639	97.9226	1.59308	0.313656	3.58589e-08	1.06581e-06	integral membrane protein
53	MSMEG_1575	220.706	1.56142	0.221312	1.66941e-13	1.85368e-11	alanine racemase alr
92	MSMEG_0454	153.574	1.55785	0.245701	2.30559e-11	1.44344e-09	GntR-family protein transcriptional regulator
117	MSMEG_1193	1068.82	1.5506	0.257309	1.47741e-10	7.30636e-09	TROVE domain protein
107	MSMEG_1369	131.116	1.52222	0.248002	8.62543e-11	4.65694e-09	LacI-family protein transcriptional regulator
283	MSMEG_4586	60.2309	1.52072	0.354025	1.68698e-06	2.92858e-05	ABC nitrate/sulfonate/bicarbonate family protein transporter%2C periplasmic ligand binding protein
335	MSMEG_2928	48.9247	1.51686	0.408615	1.83205e-05	0.000242284	conserved hypothetical protein
383	MSMEG_1168	39.1908	1.49201	0.471278	0.000132299	0.00128119	putative transcriptional regulator
59	MSMEG_1130	274.702	1.48926	0.215309	4.6807e-13	4.6688e-11	hypothetical protein
208	MSMEG_1760	136.94	1.47738	0.301049	8.90283e-08	2.36005e-06	short-chain dehydrogenase/reductase SDR
296	MSMEG_0560	72.9938	1.46767	0.352441	3.00837e-06	4.90656e-05	dihydrodipicolinate reductase, N-terminus domain protein (dapB)
119	MSMEG_6204	692.47	1.45681	0.242014	1.63348e-10	7.94465e-09	tRNA-Pro
169	MSMEG_0928	219.45	1.42715	0.265886	8.00463e-09	2.69184e-07	UDP-N-acetylenolpyruvoylglucosamine reductase (murB)
49	MSMEG_3790	255.686	1.42543	0.200612	1.29235e-13	1.55214e-11	RNA methyltransferase%2C TrmH family protein
120	MSMEG_1599	873.936	1.418	0.235482	1.71466e-10	8.20389e-09	RNA polymerase sigma-70 factor
213	MSMEG_6152	22738	1.41758	0.292428	1.13143e-07	2.92038e-06	tRNA-Thr
386	MSMEG_3113	42.7144	1.41336	0.447924	0.000144668	0.00136657	carbohydrate kinase%2C fggy
134	MSMEG_2735	255.594	1.39828	0.238583	4.82023e-10	2.07059e-08	diaminopimelate epimerase (dapF)
50	MSMEG_6927	290.194	1.39629	0.196679	1.37833e-13	1.62229e-11	MutT/nudix family protein (MutT4!)
33	MSMEG_5755	1137.36	1.39245	0.183795	3.65571e-15	6.51934e-13	tRNA-Phe
52	MSMEG_2188	396.806	1.39193	0.196795	1.62602e-13	1.84022e-11	integral membrane protein
239	MSMEG_4707	83.2517	1.38176	0.299979	4.39859e-07	9.37889e-06	non-heme bromoperoxidase BPO-A2
361	MSMEG_4467	55.2405	1.37103	0.401898	6.21751e-05	0.000700959	ABC transporter%2C permease protein UspE
45	MSMEG_0949	333.5	1.36495	0.190795	9.35474e-14	1.20032e-11	HAD-superfamily protein subfamily protein IB hydrolase%2C TIGR01490
337	MSMEG_0886	74.0027	1.34697	0.361106	1.92215e-05	0.000251935	serine/threonine-protein kinase PknD
173	MSMEG_3121	2583.96	1.32848	0.249725	1.07431e-08	3.53203e-07	DNA-binding protein
241	MSMEG_1851	485.024	1.32441	0.288717	4.50358e-07	9.53367e-06	tRNA-Sec
157	MSMEG_0691	143.966	1.32281	0.237222	2.83717e-09	1.03066e-07	putative transcriptional regulatory protein
405	MSMEG_1561	42.5161	1.32026	0.456453	0.000351559	0.00294719	LysR-family protein trancsriptional regulator
414	MSMEG_1219	38.0835	1.32016	0.491845	0.000633555	0.00478009	ABC-type transport system permease protein II
126	MSMEG_6058	268.653	1.31431	0.219459	2.39071e-10	1.09064e-08	cadmium transporting P-type ATPase
310	rsgA	69.1395	1.31211	0.326173	6.18396e-06	9.37953e-05	rsgA
329	MSMEG_4544	68.8674	1.31182	0.344135	1.4659e-05	0.000199695	methyltransferase small domain superfamily protein
298	MSMEG_6428	78.2353	1.30409	0.314069	3.59617e-06	5.81414e-05	conserved hypothetical protein
377	MSMEG_0302	48.7371	1.30367	0.400427	0.000114448	0.00113684	peptidase%2C S9A/B/C families
313	MSMEG_0232	71.4244	1.30133	0.327522	7.56802e-06	0.000111904	sugar transporter family protein
66	MSMEG_0411	571.315	1.29565	0.189723	9.78831e-13	8.72791e-11	acyl-CoA synthase
258	MSMEG_5815	89.7017	1.294	0.285571	6.59685e-07	1.28127e-05	betaine aldehyde dehydrogenase
333	miaA	71.8712	1.29308	0.342297	1.70144e-05	0.000227567	tRNA delta(2)-isopentenylpyrophosphate transferase
381	MSMEG_3684	48.4096	1.28911	0.400251	0.000130577	0.00127568	nuclear transport factor 2 (NTF2) domain family protein
141	MSMEG_4955	255.294	1.28768	0.223574	9.5635e-10	3.88146e-08	homoserine kinase (thrB)
415	MSMEG_6325	39.2383	1.27402	0.472398	0.000652177	0.00490801	conserved hypothetical protein
164	MSMEG_5850	164.881	1.26959	0.231952	5.27088e-09	1.82465e-07	transcriptional regulator%2C TetR family protein
227	MSMEG_3799	104.359	1.26539	0.267276	2.59093e-07	6.02673e-06	conserved hypothetical protein
254	MSMEG_6485	137.865	1.25672	0.276366	6.2224e-07	1.22882e-05	ATP binding protein
247	MSMEG_3570	102.587	1.24062	0.270901	5.48007e-07	1.13159e-05	conserved hypothetical protein
95	MSMEG_2834	1357.44	1.2362	0.19563	3.08803e-11	1.87351e-09	tRNA-Cys
278	MSMEG_5545	93.8369	1.23413	0.279324	1.18836e-06	2.13868e-05	formamidopyrimidine-DNA glycosylase
287	MSMEG_3313	128.797	1.23344	0.286583	1.89543e-06	3.23323e-05	xylose repressor%2C putative
371	MSMEG_5380	63.227	1.23028	0.37372	0.000103337	0.00105883	tRNA-Leu
257	MSMEG_1501	105.224	1.22934	0.27002	6.31327e-07	1.23434e-05	methyltransferase%2C putative%2C family protein
125	MSMEG_0790	190.316	1.22627	0.203815	2.22965e-10	1.02512e-08	hydrolase%2C NUDIX family protein
131	MSMEG_6276	228.984	1.22068	0.205136	3.36693e-10	1.47868e-08	mur ligase family protein
193	MSMEG_0698	129.224	1.21685	0.238069	3.9967e-08	1.17018e-06	isoniazid inductible protein IniC
437	MSMEG_5578	37.7221	1.2151	0.49352	0.00127321	0.0086026	hypothetical protein
253	MSMEG_3015	102.999	1.2108	0.265125	6.08633e-07	1.21007e-05	conserved hypothetical protein
435	MSMEG_6598	38.1594	1.20797	0.485803	0.00123233	0.00838414	6%2C7-dimethyl-8-ribityllumazine synthase
277	MSMEG_1873	104.876	1.20665	0.272543	1.17257e-06	2.11674e-05	thymidylate kinase
261	MSMEG_4159	182.376	1.20314	0.265635	6.91559e-07	1.33001e-05	IS6120%2C transposase
252	MSMEG_3878	108.45	1.19658	0.261764	5.94325e-07	1.19372e-05	precorrin-6Y C5,15-methyltransferase (decarboxylating) - cobL
350	MSMEG_0037	11168.3	1.19446	0.336596	3.68384e-05	0.000448849	tRNA-Leu
352	MSMEG_1150	66.5339	1.19091	0.332535	3.99601e-05	0.000478951	conserved hypothetical protein
260	MSMEG_4201	24755.3	1.18646	0.262229	6.84095e-07	1.31997e-05	tRNA-Leu
246	MSMEG_5490	115.068	1.18286	0.257238	5.38603e-07	1.11608e-05	conserved hypothetical protein
101	MSMEG_4226	244.042	1.17245	0.186824	4.63241e-11	2.64677e-09	UDP-N-acetylmuramate--alanine ligase (murC)
135	MSMEG_6315	217.508	1.16799	0.198502	5.2536e-10	2.22428e-08	lipoprotein LpqH
307	MSMEG_0693	121.274	1.16642	0.284657	5.14261e-06	7.94337e-05	conserved hypothetical protein
267	MSMEG_0782	174.722	1.16285	0.25941	9.12851e-07	1.70544e-05	aminotransferase class-III
393	MSMEG_4339	60.1548	1.15687	0.369625	0.00020042	0.00180624	tetratricopeptide repeat family protein
189	nagA	163.952	1.15317	0.221352	2.51719e-08	7.55798e-07	N-acetylglucosamine-6-phosphate deacetylase
423	MSMEG_4640	41.4893	1.15278	0.43992	0.000931543	0.00665307	secreted protein
295	MSMEG_4641	117.545	1.14514	0.270486	2.96141e-06	4.86813e-05	salicylate hydroxylase
343	MSMEG_6350	4143.89	1.13955	0.30642	2.31012e-05	0.000294266	tRNA-Ser
137	MSMEG_4229	388.423	1.11732	0.191969	8.12815e-10	3.39249e-08	UDP-N-acetylmuramoylalanine--D-glutamate ligase (murD)
402	MSMEG_5740	56.7022	1.11551	0.369355	0.000303557	0.00260794	hypothetical protein
259	MSMEG_3481	125.761	1.11293	0.243704	6.73138e-07	1.3031e-05	O-succinylbenzoate synthase
341	MSMEG_0977	80.1316	1.11139	0.294764	2.14289e-05	0.000274882	conserved hypothetical protein
301	pyrF	172.693	1.11023	0.26665	4.07511e-06	6.50629e-05	orotidine 5'-phosphate decarboxylase
130	MSMEG_0931	323.299	1.11002	0.185436	2.97162e-10	1.31489e-08	hypothetical protein
324	MSMEG_2104	88.8529	1.10829	0.283835	1.24777e-05	0.000173187	GntR-family protein transcriptional regulator
431	MSMEG_1337	92538.4	1.10636	0.420213	0.00107335	0.00747531	tRNA-Thr
412	MSMEG_5298	54.5059	1.10588	0.386357	0.00049574	0.0039003	hypothetical protein
109	MSMEG_4470	412.537	1.10375	0.178962	9.86586e-11	5.23068e-09	ABC transporter
290	whiB1	2861.22	1.09958	0.254867	2.06166e-06	3.47646e-05	whiB1
160	MSMEG_6821	203.675	1.09734	0.196258	3.23426e-09	1.15355e-07	NLP/P60 family protein
378	MSMEG_6738	65.9093	1.09584	0.330002	0.000114553	0.00113684	probable transcriptional regulator YdhC
334	MSMEG_4455	89.8583	1.09568	0.287604	1.8317e-05	0.000242284	beta-lactamase
217	MSMEG_5705	162.243	1.09076	0.222281	1.31909e-07	3.27857e-06	conserved hypothetical protein
194	cobG	184.477	1.09011	0.213327	4.65042e-08	1.34155e-06	precorrin-3B synthase
297	MSMEG_0254	111.326	1.09005	0.258178	3.35149e-06	5.43348e-05	conserved hypothetical protein
231	cobT	195.081	1.08549	0.229463	3.1616e-07	7.10152e-06	cobT
385	MSMEG_1955	85.7164	1.08434	0.333082	0.000142071	0.00134636	conserved hypothetical protein
397	MSMEG_5873	60.4373	1.08172	0.346088	0.000224395	0.00199783	conserved hypothetical protein
292	lhgO	333.025	1.07792	0.250134	2.22301e-06	3.71659e-05	lhgO (GABA related?)
288	MSMEG_1195	123.159	1.07758	0.247636	1.93488e-06	3.29098e-05	conserved hypothetical protein
434	MSMEG_6265	46.565	1.07498	0.418469	0.00118462	0.00811579	transcriptional regulator
171	MSMEG_3637	201.047	1.07203	0.198379	9.68964e-09	3.22167e-07	CBS domain protein
255	MSMEG_1731	179.111	1.06923	0.232957	6.24699e-07	1.22955e-05	IS6120%2C transposase
345	MSMEG_6059	101.946	1.06922	0.28728	2.70866e-05	0.000338844	conserved hypothetical protein
399	MSMEG_1551	61.8184	1.06837	0.342546	0.000236037	0.00208884	hypothetical protein
319	MSMEG_1001	123.604	1.06136	0.26566	9.12322e-06	0.000130952	acetyltransferase%2C gnat family protein%2C putative
426	MSMEG_6060	77.8546	1.0583	0.400194	0.000962636	0.00684048	permease
368	MSMEG_5757	4409.22	1.05505	0.311662	8.93805e-05	0.000935951	tRNA-Glu
407	MSMEG_6143	62.4593	1.05012	0.354625	0.000399055	0.00327994	conserved hypothetical protein
364	MSMEG_2164	132.566	1.04992	0.303954	7.4075e-05	0.000805788	transcriptional regulator%2C putative
349	MSMEG_1132	97.8941	1.04962	0.287448	3.65648e-05	0.000447367	FAD binding domain%2C putative
351	MSMEG_6085	145.853	1.04859	0.289336	3.97574e-05	0.000477495	hydrolase%2C alpha/beta hydrolase fold family protein
391	MSMEG_2606	64.3583	1.04838	0.329077	0.000195277	0.00176801	ArsR-family protein transcriptional regulator
418	MSMEG_6258	60.7312	1.04435	0.376227	0.00069244	0.00515978	nitroreductase family protein
417	MSMEG_3759	52.154	1.04385	0.375407	0.000688608	0.00514925	3-methyladenine DNA glycosylase
291	murG	271.348	1.03822	0.239423	2.1109e-06	3.54932e-05	undecaprenyldiphospho-muramoylpentapeptide beta-N-acetylglucosaminyltransferase
420	MSMEG_3325	53.0188	1.03731	0.381859	0.000836436	0.00605269	conserved hypothetical protein
222	MSMEG_0699	285.396	1.0337	0.211201	1.49096e-07	3.64078e-06	conserved hypothetical proline rich protein
300	MSMEG_6146	131.649	1.03225	0.246063	4.05059e-06	6.50629e-05	ISMsm3%2C transposase
138	MSMEG_6024	334.572	1.03085	0.176627	8.28677e-10	3.43434e-08	acetoacetyl-CoA synthase
357	MSMEG_3061	87.6772	1.03021	0.286633	4.70334e-05	0.000548103	primosomal protein N' priA
411	MSMEG_6328	60.9013	1.02909	0.352402	0.000467521	0.00373826	conserved hypothetical protein
309	MSMEG_5054	117.88	1.02768	0.250619	6.13516e-06	9.32956e-05	ABC transporter%2C quaternary amine uptake transporter (QAT) family protein%2C substrate-binding protein
331	MSMEG_4310	149.006	1.02757	0.265369	1.57203e-05	0.000212189	cobalamin biosynthesis protein CobD
205	MSMEG_3630	218.34	1.02448	0.204113	8.1278e-08	2.19413e-06	transcriptional repressor%2C CopY family protein
274	pgeF	184.05	1.0199	0.226537	1.03463e-06	1.88508e-05	pgeF
285	recO	137.032	1.0175	0.231601	1.71143e-06	2.9536e-05	DNA repair protein RecO
325	MSMEG_3315	105.461	1.01407	0.257613	1.25826e-05	0.000173847	hypothetical protein
369	tsaD	77.6693	1.01072	0.297913	0.000101329	0.00104435	tsaD
311	MSMEG_5639	232.091	1.01016	0.247535	6.70964e-06	0.000101507	enoyl-CoA hydratase
356	MSMEG_2583	95.0296	1.00846	0.27963	4.63842e-05	0.000542686	putative transcriptional regulator
219	gndA	164.484	-1.00719	0.205466	1.43295e-07	3.54324e-06	gndA
83	MSMEG_1060	694.265	-1.01082	0.154667	9.83064e-12	6.80627e-10	putative Lsr2 protein
344	MSMEG_1683	96.1396	-1.01213	0.269875	2.44755e-05	0.00030976	cytosine/purine/uracil/thiamine/allantoin permease family protein
275	infA	3211.27	-1.01561	0.227414	1.14142e-06	2.07323e-05	translation initiation factor IF-1
347	MSMEG_2408	239.375	-1.01577	0.276032	3.14629e-05	0.000388203	2%2C5-diketo-D-gluconic acid reductase A
269	MSMEG_3248	156.652	-1.02176	0.22649	9.21353e-07	1.71046e-05	ABC transporter branched chain amino acid transport permease
438	MSMEG_3279	44.0962	-1.02215	0.402658	0.00128918	0.00870047	polyamine ABC transporter permease protein
163	rpmE	1092.02	-1.02595	0.185978	5.11626e-09	1.78161e-07	ribosomal protein L31
256	MSMEG_0380	155.217	-1.02599	0.223406	6.29223e-07	1.23433e-05	MmpS4 protein
367	MSMEG_0025	83.0964	-1.02694	0.302063	8.75103e-05	0.000926255	conserved hypothetical protein
370	MSMEG_2785	72.5395	-1.02704	0.305759	0.000102201	0.00104966	putative conserved integral membrane protein
286	MSMEG_0828	188.112	-1.02844	0.235067	1.71711e-06	2.95474e-05	immunogenic protein MPT63
245	MSMEG_0559	1717.57	-1.03041	0.222412	5.04884e-07	1.05363e-05	conserved domain protein
215	MSMEG_5518	424.097	-1.03154	0.209601	1.22644e-07	3.11102e-06	antigen 34 kDa
148	MSMEG_1252	479.413	-1.03184	0.180258	1.5422e-09	5.97095e-08	conserved hypothetical protein
216	MSMEG_5082	208.248	-1.03203	0.21008	1.28046e-07	3.2066e-06	DNA-3-methyladenine glycosylase I (tag)
375	MSMEG_0965	2157.57	-1.03875	0.312714	0.000112383	0.001122	porin
232	MSMEG_4928	139.49	-1.03961	0.219923	3.23301e-07	7.23433e-06	methylated-DNA--protein-cysteine methyltransferase (DNA repair)
203	metE	950.294	-1.04412	0.207399	6.79352e-08	1.85092e-06	5-methyltetrahydropteroyltriglutamate-- homocysteine S-methyltransferase
143	MSMEG_2758	1380.26	-1.04748	0.18118	1.05603e-09	4.22769e-08	sigma factor MysA
353	MSMEG_4738	84.575	-1.04753	0.291085	4.18521e-05	0.000497985	hypothetical protein
279	MSMEG_4900	120.916	-1.04893	0.23691	1.30556e-06	2.32121e-05	Pks14 protein
139	MSMEG_0641	248.13	-1.05038	0.180483	8.47366e-10	3.48724e-08	binding-protein-dependent transport systems inner membrane component
268	MSMEG_0067	341.193	-1.0522	0.233804	9.18345e-07	1.71027e-05	conserved hypothetical protein
362	leuD	79.207	-1.05885	0.305662	6.63062e-05	0.000734863	3-isopropylmalate dehydratase%2C small subunit
317	MSMEG_3233	102.363	-1.05886	0.264555	8.35773e-06	0.000121445	cytochrome D ubiquinol oxidase subunit 1
322	MSMEG_4218	91.5411	-1.05898	0.269007	1.0838e-05	0.000152587	possible conserved transmembrane protein
293	MSMEG_3962	177.02	-1.05977	0.248101	2.62127e-06	4.35767e-05	lactate 2-monooxygenase
395	MSMEG_1393	70.9684	-1.06344	0.340362	0.000212153	0.00189745	conserved hypothetical protein
330	leuC	201.353	-1.06917	0.277661	1.48039e-05	0.000200739	3-isopropylmalate dehydratase%2C large subunit
188	MSMEG_1064	270.623	-1.06932	0.204154	2.2139e-08	6.68143e-07	phosphate/sulphate permease
401	MSMEG_0171	69.9503	-1.07075	0.35427	0.000292745	0.00252611	histone deacetylase superfamily protein
121	rpsI	567.535	-1.07449	0.177433	1.94093e-10	9.14985e-09	ribosomal protein S9
236	MSMEG_4898	139.476	-1.07529	0.230503	4.10317e-07	8.87764e-06	conserved hypothetical protein
178	MSMEG_6919	195.153	-1.07598	0.202052	1.37308e-08	4.36786e-07	proline-rich 28 kDa antigen
321	MSMEG_1367	2993.65	-1.07944	0.274	1.01971e-05	0.000144254	DNA-directed RNA polymerase, beta subunit (rpoB)
68	uvrA	980.386	-1.0818	0.158266	1.15407e-12	9.98775e-11	excinuclease ABC%2C A subunit
318	MSMEG_4674	892.036	-1.08247	0.271999	8.6197e-06	0.000124636	trigger factor tig
363	MSMEG_5090	101.721	-1.08362	0.315855	7.14508e-05	0.000781576	conserved hypothetical protein
228	MSMEG_3055	444.117	-1.08595	0.228588	2.63886e-07	6.11405e-06	S-adenosylmethionine synthetase (metK)
161	MSMEG_6904	590.468	-1.08873	0.196773	4.1971e-09	1.47904e-07	myo-inositol-1-phosphate synthase
262	MSMEG_3103	723.878	-1.09012	0.240383	7.35793e-07	1.39682e-05	transketolase tkt
280	MSMEG_3106	118.529	-1.09122	0.247628	1.3636e-06	2.41711e-05	quinone oxidoreductase
147	MSMEG_RS13670	367.578	-1.09228	0.190881	1.40574e-09	5.47865e-08	?
85	MSMEG_2382	359.4	-1.09407	0.168743	1.22194e-11	8.26568e-10	5-carboxymethyl-2-hydroxymuconate delta-isomerase
144	MSMEG_5680	252.936	-1.09461	0.189807	1.08627e-09	4.31938e-08	glyoxalase family protein
220	MSMEG_3247	629.03	-1.09784	0.225503	1.44774e-07	3.56479e-06	branched-chain amino acid ABC transporter substrate-binding protein
355	MSMEG_1677	83.0142	-1.0987	0.309074	4.49012e-05	0.000528487	aspartate ammonia-lyase (aspA)
177	MSMEG_0096	215.841	-1.10149	0.207014	1.34421e-08	4.29928e-07	peroxisomal hydratase-dehydrogenase-epimerase
100	fabI	338.036	-1.1026	0.175062	4.06401e-11	2.34477e-09	fabI
204	zwf	255.687	-1.11326	0.22258	7.17397e-08	1.94557e-06	glucose-6-phosphate 1-dehydrogenase
384	MSMEG_6431	143.045	-1.11492	0.345611	0.000137006	0.00131745	conserved hypothetical protein
365	MSMEG_6781	63.0487	-1.11869	0.329002	7.73504e-05	0.000836778	hypothetical protein
302	MSMEG_5939	118.383	-1.11963	0.270122	4.07956e-06	6.50629e-05	acetaldehyde dehydrogenase
433	MSMEG_5748	40.7539	-1.11986	0.445796	0.00117301	0.00805503	hypothetical protein
184	MSMEG_0383	229.025	-1.12613	0.213094	1.59891e-08	4.92647e-07	conserved hypothetical protein
332	MSMEG_6235	92.9465	-1.12652	0.296619	1.69937e-05	0.000227567	thiopurine S-methyltransferase (tpmt) superfamily protein
64	yidD	540.024	-1.13364	0.165048	8.57409e-13	7.88414e-11	yidD
308	MSMEG_3688	112.749	-1.13457	0.280209	6.12898e-06	9.32956e-05	conserved hypothetical protein
225	rplX	676.457	-1.13634	0.237877	2.15692e-07	5.07738e-06	ribosomal protein L24
115	MSMEG_6896	1476.67	-1.14129	0.186892	1.26999e-10	6.38793e-09	single-stranded DNA-binding protein
136	xth.1	239.416	-1.14245	0.195198	6.15957e-10	2.58922e-08	xth
242	MSMEG_5889	213.209	-1.14347	0.247536	4.61374e-07	9.73185e-06	conserved hypothetical protein
342	MSMEG_2744	82.8924	-1.14378	0.306563	2.14394e-05	0.000274882	thymidylate synthase
187	ilvN	368.82	-1.14938	0.219249	1.91696e-08	5.8151e-07	acetolactate synthase%2C small subunit
305	MSMEG_6763	92.2027	-1.1514	0.280379	4.61827e-06	7.22833e-05	oxidoreductase
284	MSMEG_2425	119.544	-1.15145	0.265646	1.71003e-06	2.9536e-05
162	MSMEG_6895	738.8	-1.15478	0.210527	5.03057e-09	1.7622e-07	ribosomal protein S18 (rpsR)
150	efp	285.448	-1.15594	0.204233	1.84291e-09	7.04253e-08	translation elongation factor P
199	MSMEG_1618	216.154	-1.15879	0.230093	5.67128e-08	1.58178e-06	hypothetical protein
380	MSMEG_3163	62.8557	-1.16079	0.357651	0.000122517	0.00120773	gp55 protein
223	MSMEG_3143	579.173	-1.16372	0.240749	1.57409e-07	3.81215e-06	aconitate hydratase 1 (acnA)
282	MSMEG_1313	95.3251	-1.16545	0.268224	1.62557e-06	2.84716e-05	secreted protein
315	MSMEG_1240	73.2283	-1.16553	0.293331	8.05915e-06	0.00011798	conserved hypothetical protein
129	MSMEG_2727	487.281	-1.17549	0.196513	2.6564e-10	1.18431e-08	glutamate binding protein
240	MSMEG_6758	457.908	-1.17933	0.255574	4.4663e-07	9.48887e-06	transport integral membrane protein
102	rpsP	2043.86	-1.18235	0.188934	4.89453e-11	2.76964e-09	rspP
272	glpK.2	1299.6	-1.18412	0.266417	9.86058e-07	1.80754e-05	glpK
123	MSMEG_1245	559.944	-1.18418	0.196556	2.01976e-10	9.43358e-09	phosphoadenosine phosphosulfate reductase
265	MSMEG_1398	1745.8	-1.18596	0.26448	8.19488e-07	1.54079e-05	ribosomal protein S12 (rpsL)
181	MSMEG_2383	255.032	-1.19153	0.225806	1.50783e-08	4.72e-07	glutamyl-tRNA synthetase (gltX)
103	sufC	292.186	-1.19543	0.191333	4.94242e-11	2.77011e-09	FeS assembly ATPase SufC
113	rplO	840.269	-1.19898	0.196138	1.14425e-10	5.85557e-09	ribosomal protein L15
244	MSMEG_5708	140.812	-1.19975	0.260879	4.79183e-07	1.00356e-05	hypothetical protein
57	rpmG	897.731	-1.20011	0.171889	3.48405e-13	3.59713e-11	ribosomal protein L33
36	hadB	1096.99	-1.20303	0.160343	7.81227e-15	1.26339e-12	non-essential mycolic acid biosynthesis
389	MSMEG_4116	63.0001	-1.20664	0.388438	0.000180372	0.00165917	3-hydroxybutyryl-CoA dehydrogenase
86	MSMEG_0835	264.051	-1.20929	0.18811	1.512e-11	1.01115e-09	copper/zinc superoxide dismutase (sodC)
303	MSMEG_6307	90.4728	-1.21171	0.296061	4.54213e-06	7.16157e-05	glutamine-binding periplasmic protein/glutamine transport system permease protein
234	aceA	176.01	-1.21197	0.261869	4.02172e-07	8.76587e-06	isocitrate lyase
153	rplQ	1261.94	-1.21254	0.215404	2.06487e-09	7.73999e-08	rplQ
195	MSMEG_6090	276.481	-1.21338	0.240313	4.98206e-08	1.43022e-06	conserved hypothetical protein
38	rpmJ	593.997	-1.21513	0.162225	8.15781e-15	1.26339e-12	ribosomal protein L36
346	MSMEG_RS20605	83.6866	-1.21632	0.334484	2.8621e-05	0.000356099	?
338	MSMEG_4087	77.192	-1.22005	0.327103	1.94827e-05	0.000253663	major facilitator superfamily protein
360	MSMEG_2742	59.5253	-1.2261	0.358078	6.2049e-05	0.00070088	DNA-damage-inducible protein
185	MSMEG_3236	163.046	-1.23077	0.234181	1.62026e-08	4.96627e-07	ABC-type amino acid transport system%2C permease component
72	MSMEG_4919	248.965	-1.23451	0.182468	1.5357e-12	1.25522e-10	conserved hypothetical protein
190	MSMEG_5789	2468.54	-1.23528	0.241886	3.55786e-08	1.06284e-06	putative thiosulfate sulfurtransferase
207	MSMEG_1436	1051	-1.24505	0.252291	8.56374e-08	2.28044e-06	ribosomal protein L3 (rplC)
249	rplD	1631.95	-1.24544	0.273706	5.60037e-07	1.14438e-05	ribosomal protein L4/L1 family protein
312	MSMEG_5216	66.9818	-1.24623	0.313475	7.19421e-06	0.00010773	glyoxalase family protein
289	MSMEG_5198	74.7651	-1.2475	0.29208	2.05732e-06	3.47646e-05	carnitinyl-CoA dehydratase
98	MSMEG_4261	687.838	-1.25014	0.198943	3.66573e-11	2.15728e-09	ubiquinol-cytochrome c reductase cytochrome c subunit
60	rpsT	550.862	-1.25366	0.180994	4.82274e-13	4.7303e-11	ribosomal protein S20
271	MSMEG_1238	490.347	-1.25568	0.283225	9.4904e-07	1.74534e-05	type III restriction enzyme%2C res subunit
94	MSMEG_3580	285.882	-1.25943	0.199359	2.91753e-11	1.7885e-09	antigen 85-C
264	MSMEG_3604	119.051	-1.25965	0.28124	7.70215e-07	1.45279e-05	sorbitol utilization protein SOU2
196	MSMEG_5412	256.512	-1.26019	0.25061	5.16805e-08	1.46928e-06	immunogenic protein MPT63
48	MSMEG_0063	768.098	-1.26111	0.177302	1.28535e-13	1.55214e-11	PE family protein
167	MSMEG_4673	471.858	-1.26245	0.234067	7.34037e-09	2.497e-07	Clp protease cplP
132	MSMEG_0643	1727.97	-1.26261	0.213208	3.44602e-10	1.50221e-08	extracellular solute-binding protein%2C family protein 5%2C putative
197	MSMEG_4728	111.251	-1.26734	0.251883	5.21592e-08	1.47575e-06	condensation domain protein
111	ilvC	991.273	-1.26812	0.207564	1.08418e-10	5.64636e-09	ketol-acid reductoisomerase
140	MSMEG_2351	1315.21	-1.2762	0.221597	8.98793e-10	3.67319e-08	electron transfer flavoprotein, beta subunit (etfB)
179	MSMEG_4267	261.925	-1.27904	0.242829	1.44026e-08	4.55694e-07	probable cytochrome c oxidase polypeptide 4
168	MSMEG_0823	115.457	-1.29007	0.239651	7.83554e-09	2.65013e-07	conserved hypothetical protein
316	MSMEG_1886	127.615	-1.30068	0.331964	8.3491e-06	0.000121445	Fatty acid desaturase
230	katG	84.3857	-1.30139	0.278871	3.11185e-07	7.07074e-06	catalase/peroxidase HPI
251	thpA	258.278	-1.30171	0.287788	5.9014e-07	1.18937e-05	thpA
209	MSMEG_5434	94.3303	-1.3023	0.264632	8.96834e-08	2.36676e-06	hypothetical protein
373	MSMEG_6273	43.9239	-1.30278	0.403652	0.000111894	0.001122	integral membrane protein
294	MSMEG_0084	66.1697	-1.30868	0.313052	2.84926e-06	4.69689e-05	phosphocarrier protein hpr
237	MSMEG_5483	374.721	-1.3119	0.285411	4.17099e-07	8.97622e-06	porin
90	tal	310.274	-1.31491	0.206963	2.18103e-11	1.39515e-09	transaldolase
110	MSMEG_4272	234.87	-1.31608	0.215718	1.08188e-10	5.64636e-09	HesB/YadR/YfhF family protein
159	rpsS	1370.85	-1.31756	0.237567	2.94773e-09	1.05777e-07	ribosomal protein S19
175	rplL	2049.56	-1.31806	0.248541	1.14144e-08	3.71126e-07	ribosomal protein L7/L12
26	MSMEG_2297	552.786	-1.32092	0.165565	1.61272e-16	3.65033e-14	glutaredoxin
200	sucC	722.265	-1.32147	0.264606	5.70137e-08	1.58267e-06	succinyl-CoA synthetase%2C beta subunit
70	hadA	1751.87	-1.32175	0.19535	1.38893e-12	1.16769e-10	hadA
158	gap	565.972	-1.32182	0.238197	2.87393e-09	1.03761e-07	glyceraldehyde-3-phosphate dehydrogenase%2C type I
79	MSMEG_1244	690.689	-1.32593	0.203203	6.99954e-12	5.21422e-10	conserved hypothetical protein
151	bfr	124.723	-1.33141	0.236645	1.92284e-09	7.30059e-08	bacterioferritin
124	MSMEG_4262	793.827	-1.33426	0.22293	2.15573e-10	9.98935e-09	ubiquinol-cytochrome c reductase iron-sulfur subunit
263	MSMEG_1165	109.678	-1.33905	0.2997	7.41571e-07	1.40326e-05	conserved hypothetical protein
88	MSMEG_3770	209.678	-1.35658	0.212865	1.84933e-11	1.20926e-09	argininosuccinate synthase (argG)
46	MSMEG_3662	423.241	-1.35673	0.190108	9.3823e-14	1.20032e-11	mannose-binding lectin
221	MSMEG_5215	98.5042	-1.36015	0.28257	1.45378e-07	3.56479e-06	conserved hypothetical protein
24	MSMEG_1017	555.431	-1.36196	0.169643	1.03736e-16	2.54371e-14	glutaredoxin
41	MSMEG_1248	387.413	-1.36398	0.185899	2.18844e-14	3.14121e-12	hypothetical protein
156	MSMEG_4930	1.3213e+07	-1.36601	0.245573	2.5309e-09	9.25114e-08	23S ribosomal RNA (rrlB)
211	rpsA	2394.5	-1.36767	0.280986	1.05384e-07	2.75637e-06	rpsA
233	MSMEG_1269	78.8069	-1.36774	0.295905	3.58499e-07	7.93146e-06	Ser/Thr protein phosphatase family protein
112	MSMEG_3756	1.13583e+07	-1.37677	0.226328	1.13157e-10	5.8415e-09	23S ribosomal RNA (rrlA)
39	MSMEG_1253	311.589	-1.38459	0.186892	1.2971e-14	1.95729e-12	conserved hypothetical protein
400	MSMEG_6739	43.191	-1.38779	0.469929	0.000243361	0.00214398	hypothetical protein
270	rplK	1445.02	-1.39227	0.316239	9.44886e-07	1.74315e-05	ribosomal protein L11
201	MSMEG_5183	94.6381	-1.3977	0.281258	6.201e-08	1.71328e-06	3-Hydroxyacyl-CoA dehydrogenase
93	rpsE	2430.25	-1.4063	0.222803	2.63763e-11	1.63394e-09	ribosomal protein S5
29	MSMEG_1243	286.662	-1.40652	0.184926	2.81636e-15	5.71528e-13	conserved hypothetical protein
198	MSMEG_4934	129.82	-1.41023	0.282903	5.56888e-08	1.56061e-06	ATP:cob(I)alamin adenosyltransferase
65	MSMEG_1468	494.618	-1.41097	0.206968	8.8609e-13	8.02253e-11	ribosomal protein S14p/S29e (rpsZ)
76	MSMEG_2725	165.008	-1.41379	0.211909	2.49434e-12	1.93147e-10	glutamate transporter permease protein GluD
47	rpsB	1239.57	-1.417	0.199681	1.23869e-13	1.551e-11	ribosomal protein S2
106	MSMEG_1654	1134.2	-1.41736	0.22985	6.62036e-11	3.60748e-09	isocitrate dehydrogenase%2C NADP-dependent
192	MSMEG_RS00375	178.144	-1.41813	0.279847	3.65915e-08	1.0767e-06	?
81	MSMEG_4942	270.677	-1.4201	0.218817	8.00631e-12	5.74599e-10	ATP synthase F0, A subunit (atpB)
366	MSMEG_1312	50.9054	-1.42126	0.434672	8.63062e-05	0.000918466	hypothetical protein
31	MSMEG_3147	451.404	-1.42215	0.187768	3.46076e-15	6.51934e-13	ATPase, MoxR family protein
62	hadC	460.465	-1.42236	0.207408	6.60146e-13	6.26607e-11	hadC
21	rplR	871.76	-1.42263	0.173193	2.07841e-17	5.82449e-15	ribosomal protein L18
306	MSMEG_4085	78.6812	-1.42365	0.354964	5.07458e-06	7.85892e-05	nitrilotriacetate monooxygenase component A
37	MSMEG_1247	434.996	-1.42724	0.191239	8.03677e-15	1.26339e-12	conserved hypothetical protein
96	rpsH	1174.98	-1.43242	0.228055	3.12232e-11	1.87498e-09	ribosomal protein S8
348	MSMEG_0557	57.8428	-1.43799	0.406491	3.25216e-05	0.000399561	hypothetical protein
166	groL.1	2310.45	-1.44187	0.268866	7.28409e-09	2.49226e-07	groL
165	MSMEG_0642	245.476	-1.45281	0.268615	5.61113e-09	1.93108e-07	hypothetical ABC transporter permease protein YliD
250	MSMEG_1225	76.2444	-1.45833	0.324022	5.77365e-07	1.17165e-05	conserved hypothetical protein
427	MSMEG_2536	32.6844	-1.45909	0.60537	0.000994258	0.0070327	3-oxoacyl-[acyl-carrier-protein] reductase
248	MSMEG_1679	101.731	-1.46047	0.323892	5.5713e-07	1.14438e-05	AmiB
32	dnaK	1954.59	-1.46083	0.193088	3.63132e-15	6.51934e-13	chaperone protein DnaK
172	MSMEG_3620	155.484	-1.46625	0.276356	9.77853e-09	3.23296e-07	conserved hypothetical protein
183	MSMEG_1682	165.561	-1.47133	0.282126	1.58474e-08	4.90852e-07	flavin-containing monooxygenase FMO
20	MSMEG_4939	1052.21	-1.48011	0.177696	7.41269e-18	2.18118e-15	ATP synthase delta chain
27	MSMEG_4598	201.178	-1.49638	0.194575	1.39296e-15	3.03614e-13	putative conserved lipoprotein lpph
71	xypA	235.134	-1.50387	0.223403	1.4847e-12	1.23063e-10	xypA
145	MSMEG_4739	98.8721	-1.51408	0.266094	1.11525e-09	4.40485e-08	conserved hypothetical protein
87	MSMEG_3601	166.584	-1.51473	0.23807	1.72435e-11	1.1402e-09	ribose/xylose/arabinose/galactoside ABC-type transport systems%2C permease components
133	MSMEG_1524	948.295	-1.51482	0.257718	3.56094e-10	1.54089e-08	DNA-directed RNA polymerase, alpha subunit (rpoA)
206	MSMEG_3280	85.5438	-1.5165	0.309798	8.37104e-08	2.23925e-06	polyamine-binding lipoprotein
17	MSMEG_4920	410.512	-1.51988	0.178519	1.52553e-18	5.28103e-16	acetyl-CoA acetyltransferase
51	katG.2	211.866	-1.52472	0.216381	1.60513e-13	1.84022e-11	catalase/peroxidase HPI
55	MSMEG_6636	341.269	-1.5294	0.218456	2.20752e-13	2.36204e-11	[Mn] superoxide dismutase
118	nrdE	795.798	-1.53447	0.255349	1.58149e-10	7.75589e-09	nrdE
80	rplE	876.308	-1.53714	0.23671	7.17858e-12	5.28074e-10	rplE
424	MSMEG_2007	31.4992	-1.53733	0.637624	0.000934632	0.00666704	putative HpcE protein
78	MSMEG_1037	234.423	-1.53958	0.236624	6.62285e-12	4.99685e-10	alcohol dehydrogenase%2C zinc-containing
314	MSMEG_1262	52.4032	-1.54148	0.397179	8.02666e-06	0.000117798	conserved hypothetical protein
84	MSMEG_4327	1730.49	-1.54324	0.23952	1.00007e-11	6.84349e-10	3-oxoacyl-[acyl-carrier-protein] synthase 1
108	MSMEG_3493	280.938	-1.54477	0.253669	9.53817e-11	5.10292e-09	putative secreted protein
182	rpsC	1787.34	-1.54592	0.296971	1.5741e-08	4.90136e-07	ribosomal protein S3
339	raiA	50.067	-1.54908	0.426138	2.06514e-05	0.000267107	raiA
127	rplS	889.409	-1.55109	0.26127	2.44189e-10	1.10542e-08	ribosomal protein L19
421	rpsK	874.84	-1.55726	0.643545	0.000838222	0.00605269	ribosomal protein S11
89	sucD	486.28	-1.55737	0.246069	2.0711e-11	1.33939e-09	succinyl-CoA synthetase%2C alpha subunit
14	MSMEG_4937	799.373	-1.57414	0.171344	3.52692e-21	1.48257e-18	ATP synthase F1, gamma subunit
35	atpA	921.071	-1.58542	0.211695	5.8033e-15	9.75784e-13	ATP synthase F1%2C alpha subunit
25	MSMEG_1246	271.46	-1.60032	0.200307	1.14466e-16	2.69454e-14	conserved hypothetical protein
114	rplW	998.678	-1.60905	0.266172	1.20167e-10	6.09639e-09	ribosomal protein L23
11	MSMEG_4940	629.312	-1.61389	0.168642	9.08565e-23	4.86082e-20	bacteriophage lysis protein
30	rpmI	577.603	-1.61611	0.213549	3.16509e-15	6.20886e-13	ribosomal protein L35
152	MSMEG_4342	81.4796	-1.61873	0.290103	1.98043e-09	7.47106e-08	metallo-beta-lactamase family protein
174	rpsM	1245.1	-1.62189	0.308136	1.11024e-08	3.62986e-07	ribosomal protein S13p/S18e
154	MSMEG_1582	2305.38	-1.6261	0.293791	2.43426e-09	9.00984e-08	chaperonin GroS
104	MSMEG_6427	717.767	-1.68152	0.273208	5.77878e-11	3.20831e-09	[Mn] superoxide dismutase
67	rplF	1574.02	-1.69191	0.249847	9.93666e-13	8.72794e-11	rplF
63	MSMEG_0066	788.683	-1.70359	0.249678	6.88971e-13	6.43586e-11	early secretory antigenic target%2C 6 kDa
10	MSMEG_4891	1254.25	-1.7048	0.177071	5.02686e-23	2.95831e-20	alkylhydroperoxide reductase
142	rplA	1219.25	-1.70719	0.30056	1.01108e-09	4.07547e-08	ribosomal protein L1
99	rplB	971.422	-1.71834	0.276184	3.7186e-11	2.16673e-09	ribosomal protein L2
116	rplJ	1799.58	-1.71967	0.286166	1.37078e-10	6.83647e-09	rpU
82	nrdE.1	816.058	-1.72231	0.267648	9.37186e-12	6.56588e-10	nrdE
276	frc	61.8446	-1.73081	0.402197	1.16231e-06	2.10468e-05	frc
170	MSMEG_1237	69.875	-1.73268	0.325707	8.22634e-09	2.75068e-07	hypothetical protein
23	rpmD	1475.41	-1.73627	0.213054	2.84346e-17	7.27555e-15	ribosomal protein L30
91	rpsG	1559.96	-1.74495	0.277219	2.30465e-11	1.44344e-09	ribosomal protein S7
22	MSMEG_2317	234.154	-1.77322	0.217339	2.57641e-17	6.8919e-15	alcohol dehydrogenase%2C zinc-containing
12	MSMEG_4890	471.175	-1.7843	0.187991	1.86841e-22	9.16299e-20	alkylhydroperoxidase, AhpD family protein
155	groL	6973.42	-1.80512	0.327093	2.52981e-09	9.25114e-08	chaperonin GroL
56	MSMEG_1444	1029.96	-1.83268	0.264174	2.88274e-13	3.02945e-11	ribosomal protein L29 (rpmC)
273	MSMEG_1235	42.7405	-1.83385	0.421866	9.89e-07	1.80754e-05	sulfate permease
105	rplP	1090.6	-1.83445	0.298866	5.90795e-11	3.24937e-09	ribosomal protein L16
6	MSMEG_3235	822.961	-1.8375	0.179434	9.98292e-26	9.18675e-23	ABC-type amino acid transport system%2C secreted component
9	recA	1074.87	-1.83981	0.189181	1.77057e-23	1.15775e-20	protein RecA
54	MSMEG_4326	1729.49	-1.85408	0.265219	1.96369e-13	2.14006e-11	acyl carrier protein acpP
43	MSMEG_0065	1419.29	-1.85562	0.256826	3.62362e-14	4.9593e-12	conserved hypothetical protein
75	rplV	1324.54	-1.85656	0.279856	2.33004e-12	1.8283e-10	rplV
58	MSMEG_4941	205.797	-1.88637	0.273796	3.89215e-13	3.94919e-11	ATP synthase F0, C subunit (atpE)
44	MSMEG_RS06170	171.445	-1.97188	0.275591	6.15547e-14	8.23294e-12	?
97	tuf	4285.63	-2.01796	0.324461	3.41075e-11	2.0275e-09	translation elongation factor Tu
74	MSMEG_3058	178.059	-2.05387	0.307972	1.65829e-12	1.31879e-10	lipoprotein%2C nlpa family protein
149	MSMEG_1681	80.882	-2.061	0.370543	1.70036e-09	6.54028e-08	endoribonuclease L-PSP superfamily protein
218	MSMEG_1680	44.5768	-2.12874	0.448453	1.32034e-07	3.27857e-06	conserved hypothetical protein
16	MSMEG_1264	147.196	-2.24865	0.255931	1.10314e-19	4.05748e-17	prophage Lp1 protein 5
34	MSMEG_RS06165	76.0365	-2.45122	0.328442	5.78642e-15	9.75784e-13	??
28	MSMEG_1301	81.4162	-2.54637	0.336121	2.47268e-15	5.19705e-13	NanT3
2	MSMEG_1236	202.362	-2.78897	0.219272	3.29743e-38	9.70269e-35	Mpr protein
128	MSMEG_5421	645.006	-2.9627	0.506601	2.52062e-10	1.13235e-08	hypothetical protein
